# Brooding brittle-star is a global hybrid polyploid swarm

**DOI:** 10.1101/2023.06.29.547001

**Authors:** Andrew F. Hugall, Maria Byrne, Timothy D. O’Hara

## Abstract

The widespread and abundant brooding brittle-star (*Amphipholis squamata*) is a simultaneous hermaphrodite with a complex mitochondrial phylogeography of multiple divergent overlapping mtDNA lineages and can exhibit high levels of inbreeding or clonality and unusual sperm morphology. We use exon-capture and transcriptome data to show that the nuclear genome comprises multiple (>3) divergent (π > 6%) expressed components spread across the mitochondrial lineages, and encompassing several other genera, including diploid dioecious dimorphic species. We also report a massive sperm genome size in *A. squamata*, an order of magnitude larger than in the sperm of other brittle-star species, consistent with our genetic measures of elevated and variable ploidy (>6). We propose that *A. squamata* (and related taxa) is a hybrid polyploid complex with many independent hybrid origins, variable ploidy, and complex patterns of parental subgenomes. We hypothesize that *A. squamata* has facultative sperm-dependent asexual reproduction, where sperm is required for embryogenesis but the egg and sperm only occasionally undergo fertilisation, a process that has been associated with the formation of polyploid hybrid swarms in other taxa [1]. Unique amongst known marine allopolyploids, the *A. squamata* complex inhabits an extensive bathymetric as well as geographic range. A. squamata is a much-studied animal amenable to laboratory culture: appreciating it as a hybrid polyploid complex makes it even more interesting to the study of evolutionary biology.
