## Supplemental table 1 for "Brooding brittle-star is a global hybrid polyploid swarm"

### Sheet: Amphipholis samples
Taxa	Citation	DNA sample code	Original reference	Country	Locality	Survey	Station no	Museum	Registration	Date	Latitude	Longitude	Depth	MtDNA-group	Reads (M)	Coverage	Heterozygosity (%)	Read coverage (mean)	Reads on Target	Duplication	Notes	16S NCBI code	C01 NCBI code
Amphipholis squamata	(Delle Chiaje, 1828)	F211339	O'Hara et al. 2017	Australia	Urquart Bluff, Anglesea	MRG	793	MV	F 211339	7/2/2014	38º 26´S	144º 8´E	0-1	A	2.5	94	4.3	398	42	0.06	Exon capture	TBD	KU895012
Amphipholis squamata	(Delle Chiaje, 1828)	F254622		Australia	Gabo Island, Santa Barbara Bay	MRG	844	MV	F 254622	3/3/2018	37º 33.4´S	149º 54.6´E	0-1	A	16	84	2.4	1209	21	0.73	Exon capture	TBD	TBD
Amphipholis squamata	(Delle Chiaje, 1828)	F222771		Australia	Port Welshpool	MRG	808	MV	F 222771	25/2/2015	38º 42´S	146º 28´E	0-1	A	2	93	5.2	197	32	0.23	Exon capture	TBD	TBD
Amphistigma minuta	Clark H L, 1938	F173962	O'Hara et al. 2017	Australia	Flinders, bay side of West Head	MRG	797	MV	F 173962	7/3/2014	38º 29´S	145º 2´E	0-1	A	1.6	89	4.8	101	16	0.01	Exon capture	TBD	KU895015
Amphistigma minuta	Clark H L, 1938	F211345.2		Australia	Flinders, bay side of West Head	MRG	797	MV	F 211345	7/3/2014	38º 29´S	145º 2´E	0-1	A	1.4	92	5.5	183	40	0.5	Exon capture	TBD	TBD
Amphistigma minuta	Clark H L, 1938	F254612		Australia	Kitty Miller Bay	MRG	847	MV	F 254612	2018-04-21	38º 30.6´S	145º 10.2´E	0-1	A							COI (Fig. 2a) only		TBD
Amphipholis squamata	(Delle Chiaje, 1828)	GLB.009	O'Hara et al. 2019	Australia	Gippsland lakes, near the Entrance	GLB	009	MV	F 24832	14/2/2015	37º 53.1´S	147º 58.6´E	1-2	A	0.4	90	1.9	71	46	0.05	Exon capture	TBD	KU895013
Amphipholis squamata	(Delle Chiaje, 1828)	A65682	Christodoulou et al. 2019	South Africa	Moullie Point			SAMC	MB-A 65682	22/9/2013	33º 53.948´S	18º 24.519´E	0-2	A	2.1	93	3.5	145	22	0.16	Exon capture	TBD	TBD
Amphipholis squamata	(Delle Chiaje, 1828)	DZMB53422C		North Atlantic	South Iceland, Irminger Basin	ME 85- 3	1069	DZMB-HH	58753	8/9/2011	62º 59.33´N	28º 5.7´W	1588	B	14.3	84	2.1	79	27	0.27	Exon capture	TBD	TBD
Amphipholis squamata	(Delle Chiaje, 1828)	DZMB55448B		North Atlantic	South Iceland, Irminger Basin	ME 85- 3	1043	DZMB-HH	58767	5/9/2011	63º 55.46´N	25º 57.66´W	214	B	11.3	87	2.2	285	32	0.32	Exon capture	TBD	TBD
Amphipholis squamata	(Delle Chiaje, 1828)	IE.2013.10780		New Caledonia	North Ile des Pins	KANACONO	CP4684	MNHN	IE.2013. 10780	14/8/2016	22º 22.25´S	167º 24.600´E	493-694	C	8.3	95	1	1424	45	0.65	Exon capture	TBD	TBD
Amphipholis squamata	(Delle Chiaje, 1828)	Misaki029		Japan	Sagami Bay, off Misaki, stn1			MV	F 248396	4/6/2018	35º 8.415´N	139º 32.944´E	109-160	C	10.1	96	2	1296	34	0.68	Exon capture	TBD	TBD
Amphipholis sobrina	Matsumoto, 1917	Sagami39		Japan	Sagami Bay	Rinkai	120110(D125)st.2	NSMT	E 11718	10/11/2012	35º 6.101´N	139º 34.284´E	218-318	C	4	92	1.8	642	43	0.87	Exon capture		TBD
Amphipholis squamata	(Delle Chiaje, 1828)	Misaki011		Japan	Misaki marine station, silty shore near pier			MV	F 248402	3/6/2018	35º 9.475´N	139º 36.725´E	0-1	E	8.5	97	1.8	1278	39	0.57	Exon capture	TBD	TBD
Amphipholis squamata	(Delle Chiaje, 1828)	MVF214040	O'Hara et al. 2014	USA	Blue Heron Bridge, Palm Beach			MV	F 222731	3/2/2013	26º 46.962´N	80º 2.664´W	1-5	E	23.4	82	2.9	154	4	0.1	RNA transcriptome	TBD	KU895010
Ophiodaphne formata	(Koehler, 1905)	F111999	O'Hara et al. 2017	Australia	Ningaloo North	SS10/2005	153	MV	F 111999	2005-12-11	21º 59.172´S	113º 49.2´E	165-166	S	0.9	94	0.6	190	60	0.27	Exon capture	TBD	KU895055
Ophiodaphne materna	Koehler, 1930	IE.2019.3135		New Caledonia	Munida Seamount	KANADEEP2	PL746_BB_D_05	MNHN	IE.2019. 3135	2019-09-16	23º 1.555´S	167º 17.443´E	233	S	8.7	94	0.4	263	10	0.19	Exon capture	TBD	TBD
Ophiodaphne scripta	(Koehler, 1904)	IE.2007.5337	O'Hara et al. 2017	New Caledonia	Banc Capel	EBISCO	CP2493	MNHN	IE.2007. 05337	6/10/2005	24º 44´S	159º 43.001´E	285-545	S	1.2	94	0.5	242	57	0.18	Exon capture	TBD	KU895056
Ophiosphaera insignis	Brock, 1888	IE.2007.7571	O'Hara et al. 2017	New Caledonia	Plateau des Chesterfield	EBISCO	CP2595	MNHN	IE.2007. 07571	17/10/2005	19º 44´S	158º 34.999´E	345-377	S	0.8	93	0.3	167	54	0.19	Exon capture	TBD	KU895060
Amphipholis linopneusti	Stöhr, 2001	IE.2007.7480	O'Hara et al. 2017	New Caledonia	Plateau des Chesterfield	EBISCO	DW2613	MNHN	IE.2007. 07480	19/10/2005	19º 37´S	158º 41.999´E	519-522	S	0.6	93	0.3	98	48	0.17	Exon capture	TBD	KU895011
Amphipholis sp 1		AM J24929	O'Hara et al. 2019	New Zealand	Kermadec Islands, Raoul Island, south side of Te Konui Point	K2011	15	AM	J 24929	14/5/2011	29º 16.38´S	177º 55.58´W	21	S	0.5	87	0.3	45	28	0.41	Poor quality library, only 16S used (Fig. S1)	TBD	TBD
Amphipholis sp 2		AM J24929.2	O'Hara et al. 2019	New Zealand	Kermadec Islands, Raoul Island, south side of Te Konui Point	K2011	15	AM		14/5/2011	29º 16.38´S	177º 55.58´W	21	S	1.6	90	0.6	64	12	0.24	Exon capture		TBD
Amphipholis pugetana	(Lyman, 1860)	SIO E7449		USA	California, Redondo Knoll	FK18	S0167/Slurp 7	SIO	E7449	2018-10-11	33º 40.872´N	118º 34.284´W	575	X	4.8	92	1.1	449	28	0.5	Exon capture	TBD	TBD
Amphipholis pugetana	(Lyman, 1860)	SIO E7946.2		USA	California, Hancock Bank	FK21	S0440 SCB-011	SIO		2021-07-26	32º 33.193´N	119º 40.559´W	455	X	13.7	93	1.1	1251	30	0.48	Exon capture	TBD	TBD
Amphipholis torelli	Ljungman, 1872	DZMB49260B		North Atlantic	Faroe Island Ridge	POS 456	882-5	DZMB-HH	58626	2/8/2013	63º 25.04´N	10º 58.2´W	440	X	15.4	90	0.8	1998	33	0.74	Exon capture	TBD	TBD
Amphioplus depressus	(Ljungman, 1867)	KGR23021	O'Hara et al. 2017	Australia	King George River region	KGR	Sled01	WAM		5/6/2013	13º 50.809´S	127º 12.422´E	37	X	1.5	89	0.9	297	52	0.21	Exon capture	TBD	KU895000
Amphipholis januarii	Ljungman, 1867	UF11904	O'Hara et al. 2019	French Antilles	Caye Verte	UF	STM-062	UF	11904	25/4/2012	18º 5.4´N	63º 0.72´W	1-9	X	2.1	92	1	153	22	0.21	Exon capture	TBD	TBD
